# Strigolactones optimise plant water usage by modulating vessel formation

**DOI:** 10.1101/2023.04.05.535530

**Authors:** Jiao Zhao, Dongbo Shi, Kiara Kaeufer, Changzheng Song, Xiaocai Xu, Laura Luzzietti, Tom Bennett, Kerstin Kaufmann, Thomas Greb

## Abstract

Wood formation is fundamental for the remarkable growth of plant bodies by continuously providing cells for long-distance transport of water and nutrients^1–3^. Vessel elements, the water transporting units within woody tissues, are generated from a cylindrical domain of cambium stem cells (CSCs) producing different vascular cell types in a bidirectional manner^4–6^. However, knowledge on the regulation of CSC activity is limited with unclear cell fate trajectories as the most obscure aspect in this context. Here, via revealing transcriptome signatures of CSCs and their derivatives with single cell resolution in *Arabidopsis thaliana*, we discover that the strigolactone (SL) signalling pathway modulates cell type composition in vascular tissues and thereby increases drought resistance. In particular, we find that SL signalling negatively regulates vessel element formation and thereby plant water usage. SL signalling is generally associated with differentiating vascular tissues but low in developing vessels and in CSCs implying a local role during fate decisions in CSC-derived cells. Highlighting the importance of vascular tissue composition for the overall plant water balance, alteration of vessel element formation has a direct impact on transpiration rates through leaf stomata. Our results demonstrate the importance of structural alignment of water transporting tissues to unstable water regimes and provide perspectives for a long-term modulation of drought resistance in plants.
