## Supplementary Data 1 for "Strigolactones optimise plant water usage by modulating vessel formation"

### Sheet: Sheet1
Dataset	10x all hypocotyl*	VASA-seq**						WTd14 all hypocotyl
		Cambium-plate01	Cambium-plate02	Cambium-plate03	All-plate01	All-plate02	All-plate03	WT	d14
LibraryID	DSNucseq2	UHEDS08	UHEDS09	UHEDS10	UHEDS11	UHEDS12	UHEDS13	WT	d14
Aligner Software	STAR 2.7.8a	STAR 2.7.8a	STAR 2.7.8a	STAR 2.7.8a	STAR 2.7.8a	STAR 2.7.8a	STAR 2.7.8a	cellranger 6.1.1	cellranger 6.1.1
Number of Reads	647430593	112708737	138660318	156992338	136317035	141744329	124817536	220660774	272594448
Reads With Valid Barcodes	0.959443	0.953179	0.973382	0.96695	0.967452	0.9662	0.974287	0.871	0.847
Sequencing Saturation	0.953133	0.926885	0.893939	0.921314	0.893369	0.92656	0.926824	0.858	0.874
Q30 Bases in CB+UMI or UFI	0.935073	0.963544	0.951769	0.956442	0.955466	0.957577	0.95759
Q30 Bases in Barcode								0.973	0.972
Q30 Bases in UMI or UFI								0.963	0.962
Q30 Bases in RNA read	0.885357	0.900362	0.876283	0.881992	0.886011	0.896944	0.865896	0.902	0.903
Reads Mapped to Genome: Unique+Multiple	0.964014	0.844732	0.763787	0.846041	0.734174	0.865055	0.795382
Reads Mapped to Genome: Unique	0.784051	0.315562	0.236015	0.28352	0.237014	0.28852	0.260415
Reads Mapped to Genome								0.97	0.969
Reads Mapped Confidently to Genome								0.711	0.658
Reads Mapped to Transcriptome: Unique+Multipe GeneFulls	0.792322	0.379675	0.37392	0.380723	0.338316	0.383773	0.405687
Reads Mapped to Transcriptome: Unique GeneFulls	0.713521	0.221568	0.170355	0.203486	0.168387	0.203892	0.193563
Reads Mapped Confidently to Transcriptome								0.635	0.579
Reads Mapped Confidently to Intergenic Regions								0.042	0.045
Reads Mapped Confidently to Intronic Regions								0.038	0.04
Reads Mapped Confidently to Exonic Regions								0.63	0.574
Reads Mapped Antisense to Gene								0.032	0.034
Estimated Number of Cells	4273	342	302	319	321	251	207	3770	4085
Reads in Cells Mapped to Unique GeneFulls	163647730	24858847	23475275	31689743	22780335	28328934	23726732
Fraction of Reads in Cells	0.35425	0.995443	0.993811	0.991986	0.992433	0.98022	0.982065	0.278	0.318
Mean Reads per Cell	38298	72686	77732	99340	70966	112864	114621	58531	66731
Median Reads per Cell	29154	45906	52957	70417	45503	79105	72606
UMIs or UFIs in Cells	6530963	1804353	2472265	2483784	2410260	2049703	1690322
Mean UMI or UFI per Cell	1528	5275	8186	7786	7508	8166	8165
Median UMI or UFI per Cell	1181	4179	6455	6479	5933	6319	6727	888	918
Mean GeneFulls per Cell	995	2549	3309	3295	3170	3445	3216
Median GeneFulls per Cell	839	2299	2989	3100	2898	3067	3035	638	657
Total GeneFulls Detected	27801	27965	27121	26922	27380	28487	24907	24201	24663
* this dataset include H4GFP and H2BRFP as transgenes
** this dataset include H4GFP, H2BRFP and ERCC Spike-Ins (Thermo Fisher #4456740) as transgenes

### Sheet: Sheet2
Number of Reads	647430593
Reads With Valid Barcodes	0.959443
Sequencing Saturation	0.953133
Q30 Bases in CB+UMI	0.935073
Q30 Bases in RNA read	0.885357
Reads Mapped to Genome: Unique+Multiple	0.964014
Reads Mapped to Genome: Unique	0.784051
Reads Mapped to Transcriptome: Unique+Multipe GeneFulls	0.792322
Reads Mapped to Transcriptome: Unique GeneFulls	0.713521
Estimated Number of Cells	4273
Reads in Cells Mapped to Unique GeneFulls	163647730
Fraction of Reads in Cells	0.35425
Mean Reads per Cell	38298
Median Reads per Cell	29154
UMIs in Cells	6530963
Mean UMI per Cell	1528
Median UMI per Cell	1181
Mean GeneFulls per Cell	995
Median GeneFulls per Cell	839
Total GeneFulls Detected	27801
