## Supplementary Data 3 for "Strigolactones optimise plant water usage by modulating vessel formation"

### Sheet: Sheet1
Leaf vascular top 20 marker genes (Berrio et al., 2022)							Root tip top 20 marker genes (Wendrich et al., 2020)													Hypocotyl top 20 markergenes using 10x (this study)																			IAA, CK upregulated genes (Nemhauser et al., 2006)			GR24 upregulated genes (Wang et al., 2020)
Xylem Parenchyma -1 (XP1)	Xylem Parenchyma -2 (XP2)	Cambium	Phloem Parenchyma -1 (PP1)	Phloem Parenchyma -2 (PP2)	Companion Cells (CC)		Cortex	Dividing	Endodermis	Initials	Epidermis	LRC	Pericycle	Phloem	Procambium	QC	Trichoblast	Xylem		10x_0	10x_unknown #2	10x_unknown #1	10x_periderm	10x_unknown #3	10x_XPc	10x_CSC	10x_unknown #7	10x_EPI-b	10x_devC	10x_EPI-a	10x_CC	10x_XPa-dV	10x_XPb	10x_PP	10x_cortex	10x_phellem	10x_dividing cell		IAAup	Ckup		GRup
AT2G21050	AT5G53486	AT5G07460	AT3G48740	AT3G19710	AT1G79430		AT1G02850	AT3G51280	AT2G14900	AT5G50090	AT3G15357	AT5G60530	AT2G18800	AT2G31085	AT4G14650	AT1G75520	AT5G06630	AT5G03170		AT3G25560	AT4G13280	AT1G09750	AT2G18150	AT1G58225	AT3G53100	AT4G37750	AT1G35710	AT4G23550	AT5G66690	AT1G17840	AT3G58720	AT1G68810	AT3G23430	AT1G65860	AT4G28790	AT3G47790	AT3G01710		AT1G15580	AT1G74890		AT2G22590
AT1G14190	AT4G25434	AT2G13820	AT5G24800	AT1G16410	AT5G62940		AT3G56220	AT5G66230	AT3G32980	AT3G60390	AT1G33790	AT2G43610	AT2G02130	AT2G43050	AT1G04240	AT5G06080	AT5G04960	AT2G28315		AT4G01440	AT2G05440	AT3G02500	AT4G14060	AT3G25010	AT4G39410	AT2G39700	AT1G08450	AT4G37070	AT3G28345	AT3G55130	AT5G02600	AT4G36160	AT4G01430	AT3G02020	AT5G54250	AT2G18360	AT1G44110		AT2G18010	AT3G10960		AT3G24420
AT3G10080	AT3G47510	AT5G25890	AT5G44160	AT5G23010	AT5G57350		AT1G73620	AT5G17160	AT5G57620	AT2G26700	AT4G00480	AT5G10130	AT3G53420	AT5G24800	AT1G19968	AT1G79780	AT2G24980	AT5G60490		AT1G54660	AT5G24770	AT5G13140	AT1G11170	AT1G35710	AT3G45160	AT1G14630	AT3G57460	AT3G09220	AT2G36380	AT4G15630	AT5G27690	AT5G07800	AT5G43180	AT5G14200	AT3G48310	AT2G24430	AT5G55520		AT3G03840	AT3G48100		AT4G21760
AT2G46570	AT4G30460	AT1G19850	AT3G11930	AT3G02020	AT3G03270		AT1G72210	AT3G03130	AT4G08770	AT5G39240	AT5G48100	AT3G04320	AT3G26610	AT5G43380	AT3G48970	AT5G19650	AT3G49960	AT1G08283		AT4G18050	AT4G13290	AT1G10640	AT1G35250	AT4G21840	AT4G25434	AT4G32780	AT1G58602	AT3G45130	AT4G25400	AT2G05540	AT3G61210	AT2G18060	AT3G46130	AT1G16410	AT3G48920	AT5G63560	AT5G51600		AT3G58190	AT5G62920		AT5G56840
AT5G60490	AT5G44400	AT1G51355	AT5G08350	AT3G03190	AT2G03500		AT2G43820	AT5G56120	AT2G47930	AT3G18960	AT3G21260	AT1G54010	AT2G29440	AT4G36410	AT3G48185	AT1G64405	AT5G58010	AT3G10080		AT4G01450	AT3G16470	AT3G16240	AT5G38030	AT4G17660	AT1G49320	AT5G20540	AT4G24190	AT2G29995	AT1G61560	AT2G15050	AT4G16008	AT3G14170	AT4G36060	AT2G43100	AT4G27300	AT3G58550	AT2G28620		AT1G29460	AT1G16530		AT5G51500
AT5G19530	AT4G17030	AT1G46480	AT3G16330	AT1G65860	AT5G40980		AT2G02950	AT3G52110	AT5G65790	AT3G53190	AT4G36670	AT4G37160	AT3G45700	AT5G42146	AT1G69080	AT2G32100	AT2G03720	AT5G02640		AT1G72210	AT1G45191	AT2G15080	AT4G25810	AT2G17040	AT5G13250	AT1G75500	AT2G17040	AT5G43580	AT5G15130	AT1G68530	AT3G21600	AT1G63520	AT4G08290	AT4G03060	AT2G37740	AT5G22500	AT4G23800		AT1G59500	AT1G19050		AT1G30250
AT1G68810	AT5G61660	AT1G70670	AT4G39770	AT2G43100	AT5G27690		AT5G03150	AT1G20610	AT2G22000	AT2G16850	AT5G57980	AT5G26260	AT1G10682	AT1G07640	AT1G25530	AT4G38770	AT5G06640	AT1G68810		AT3G50700	AT3G62740	AT1G32540	AT2G33850	AT5G60800	AT2G24762	AT2G47860	AT1G58225	AT5G44610	AT4G30190	AT2G26250	AT4G19840	AT1G01900	AT5G10580	AT3G58990	AT4G13560	AT4G33450	AT4G14330		AT5G64905	AT2G25150		AT3G28270
AT3G54260	AT5G03995	AT2G25790	AT5G23660	AT1G62560	AT5G02600		AT1G62500	AT3G12870	AT4G16447	AT5G63660	AT1G55110	AT5G54370	AT2G36830	AT3G03505	AT1G71050	AT4G36260	AT2G47540	AT2G04850		AT4G08150	AT4G11320	AT5G44190	AT3G45070	AT5G24540	AT1G52700	AT5G25190	AT4G14365	AT2G28960	AT5G59520	AT1G51805	AT2G40390	AT5G19530	AT1G31050	AT4G13770	AT3G13061	AT2G18370	AT5G01910		AT4G38850	AT2G40670		AT3G53480
AT1G77110	AT4G33420	AT3G62070	AT5G23360	AT3G58990	AT1G07640		AT1G58360	AT2G26760	AT4G16270	AT1G28070	AT1G63650	AT2G23630	AT1G48600	AT2G28810	AT1G79760	AT5G18560	AT4G33880	AT1G47410		AT1G78120	AT1G27030	AT1G65900	AT4G13280	AT5G10760	AT3G05650	AT3G54260	AT2G46590	AT3G01420	AT4G10380	AT3G44970	AT5G64240	AT1G77110	AT2G37900	AT3G54600	AT4G04415	AT3G12720	AT4G05190		AT4G32280	AT2G46310		AT2G40130
AT5G59360	AT1G52700	AT1G28400	AT5G64700	AT4G12030	AT5G54660		AT2G40260	AT4G02800	AT5G24410	AT2G33510	AT1G66470	AT1G28290	AT4G14010	AT2G46630	AT4G32860	AT4G37295	AT2G41970	AT2G28410		AT1G28290	AT5G60890	AT5G61420	AT3G46650	AT3G13560	AT4G37970	AT1G46480	AT3G15536	AT4G15230	AT3G53480	AT1G28660	AT1G12880	AT4G18640	AT4G34600	AT3G03190	AT4G13575	AT2G02850	AT1G20930		AT3G03830	AT2G41310		AT2G40670
AT1G72230	AT1G20160	AT5G37660	AT1G29160	AT5G07690	AT5G06850		AT3G26290	AT5G13840	AT1G61590	AT5G47500	AT5G16560	AT1G17180	AT4G18510	AT3G14780	AT4G01110	AT4G39720	AT1G06923	AT3G18660		AT1G63420	AT2G47180	AT3G45780	AT3G16400	AT4G23310	AT2G38640	AT2G13820	AT4G34480	AT5G24270	AT2G38940	AT5G61270	AT2G16740	AT5G18930	AT3G30875	AT2G31790	AT2G34010	AT1G22990	AT3G60840		AT2G22810	AT2G25160		AT1G64380
AT5G03170	AT4G30450	AT2G02130	AT1G20530	AT5G14200	AT5G43380		AT5G13140	AT1G76310	AT5G45210	AT3G21330	AT5G49560	AT3G16420	AT3G48520	AT2G15310	AT3G16900	AT2G15590	AT1G48930	AT1G71930		AT1G14730	AT4G23670	AT5G19140	AT5G65790	AT2G18660	AT4G30110	AT2G33620	AT1G56510	AT3G53480	AT1G08320	AT4G04890	AT5G59080	AT2G28870	AT2G36120	AT1G78370	AT4G04410	AT3G44540	AT1G76540		AT1G27730	AT4G23750		AT5G07190
AT2G22122	AT1G48750	AT3G52770	AT5G04230	AT3G48550	AT3G45610		AT2G06925	AT4G35620	AT3G04520	AT5G25475	AT3G56570	AT5G55110	AT3G25930	AT5G23370	AT3G24110	AT1G05577	AT5G22410	AT1G12260		AT5G63530	AT4G21760	AT3G10450	AT5G51060	AT4G23140	AT5G49630	AT3G44730	AT5G10760	AT5G47740	AT4G29740	AT1G07720	AT2G26695	AT1G10750	AT2G40900	AT5G23010	AT5G24155	AT3G09135	AT5G23910		AT3G63440	AT4G26150		AT4G39070
AT4G36230	AT3G10340	AT3G14990	AT5G21950	AT1G18590	AT1G65910		AT1G64900	AT4G37490	AT3G54220	AT1G05835	AT5G59030	AT3G09260	AT3G23800	AT3G43270	AT1G69690	AT3G05140	AT4G13390	AT1G14190		AT4G29100	AT1G60270	AT2G05100	AT1G35140	AT1G66880	AT4G22570	AT2G39870	AT4G16660	AT1G51830	AT2G01530	AT5G64190	AT5G24920	AT1G47655	AT3G62040	AT5G07690	AT4G36700	AT4G18550	AT3G23890		AT5G54490	AT4G29740		AT1G71520
AT3G18280	AT3G53100	AT5G67600	AT2G01913	AT4G13770	AT1G02705		AT5G65380	AT1G44110	AT3G22240	AT2G28790	AT1G64970	AT1G12740	AT2G37170	AT1G79430	AT5G67090	AT1G19790	AT4G37070	AT1G63520		AT1G04240	AT2G05441	AT1G58602	AT1G35242	AT5G51465	AT1G69080	AT3G53190	AT4G16860	AT5G43570	AT5G43350	AT1G51500	AT3G25570	AT5G50090	AT2G37460	AT4G12030	AT3G13672	AT4G17220	AT1G72250		AT4G36110	AT1G67110		AT1G78340
AT2G01950	AT5G46730	AT2G39700	AT1G07640	AT5G07460	AT4G27435		AT2G04040	AT1G72670	AT2G40160	AT1G69490	AT5G50720	AT2G47140	AT5G43180	AT1G64700	AT5G38450	AT3G11260	AT5G19800	AT4G36160		AT1G78580	AT1G62540	AT2G39010	AT1G62540	AT3G15536	AT1G03620	AT4G31000	AT1G76040	AT1G51270	AT4G04745	AT4G25960	AT5G54660	AT5G66300	AT1G44800	AT3G19710	AT1G27020	AT1G28470	AT1G20610		AT5G51190	AT1G03850		AT5G45340
AT3G51030	AT1G19630	AT1G80520	AT2G23960	AT3G22142	AT5G15950		AT3G46500	AT4G01730	AT1G14580	AT5G28640	AT3G57150	AT1G17860	AT4G34600	AT4G34560	AT1G04778	AT3G60670	AT5G40860	AT1G03010		AT5G11790	AT1G05710	AT2G05070	AT5G37540	AT4G10500	AT2G22190	AT2G28500	AT3G13080	AT5G65980	AT5G26290	AT3G47600	AT1G11450	AT3G51030	AT1G30840	AT4G04610	AT1G35350	AT1G23200	AT3G20150		AT2G26530	AT5G04770		AT3G45060
AT3G48970	AT5G10180	AT3G55370	AT5G62820	AT5G10180	AT3G63300		AT5G42250	AT1G16630	AT5G23920	AT5G43810	AT5G22300	AT4G01750	AT1G23760	AT5G54660	AT1G09170	AT5G45670	AT5G57530	AT1G62700		AT1G12200	AT1G54660	AT3G59060	AT1G70850	AT1G04600	AT4G34600	AT5G61480	AT3G11010	AT1G18860	AT3G04530	AT5G14410	AT2G02020	AT5G62380	AT1G01070	AT1G21440	AT3G23480	AT4G15396	AT4G21270		AT3G60550	AT5G04120		AT4G26320
AT5G18930	AT3G28840	AT2G04160	AT5G63710	AT1G52190	AT1G10380		AT5G63140	AT3G55660	AT2G16750	AT1G46264	AT1G52930	AT2G41800	AT5G40450	AT2G32990	AT3G06370	AT5G62470	AT5G24313	AT5G07800		AT1G13390	AT3G44990	AT2G43010	AT1G35240	AT4G29520	AT1G80760	AT1G04680	AT3G25020	AT2G34317	AT3G62270	AT2G39400	AT2G03500	AT2G33385	AT1G77885	AT1G16400	AT2G32540	AT4G22680	AT1G21810		AT5G18060	AT4G03610		AT4G31620
AT1G19850	AT4G37970	AT1G62380	AT2G28810	AT3G12710	AT4G00780		AT5G52450	AT2G17620	AT5G11020	AT5G48480	AT5G06550	AT1G14220	AT4G20210	AT1G23530	AT2G40480	AT5G36960	AT1G73580	AT5G57670		AT3G02510	AT2G22920	AT3G22120	AT1G14240	AT3G57260	AT5G19600	AT4G16140	AT5G19240	AT3G60140	AT5G63600	AT5G57800	AT5G06278	AT2G21300	AT4G25434	AT1G62560	AT4G23260	AT1G17950	AT3G55660		AT1G29440	AT3G45680		AT2G34660
																																							AT2G26710	AT1G13740		AT3G60290
																																							AT2G39370	AT1G60260		AT1G56650
																																							AT2G23170	AT5G14650		AT5G56080
																																							AT5G04190	AT5G47980		AT3G22840
																																							AT1G29500	AT2G30540		AT5G46900
																																							AT4G17490	AT1G13420		AT1G30260
																																							AT3G28420	AT1G03700		AT2G28160
																																							AT1G29450	AT2G38760		AT3G52720
																																							AT4G14560	AT5G04330		AT2G29970
																																							AT4G35200	AT1G75450		AT4G30350
																																							AT4G11280	AT2G31180		AT5G46890
																																							AT5G47370	AT1G10470		AT1G78440
																																							AT4G37290	AT3G50300		AT1G60750
																																							AT3G19200	AT2G29490		AT3G18550
																																							AT1G29510	AT5G60890		AT1G15520
																																							AT3G23030	AT5G05860		AT4G26150
																																							AT2G42430	AT2G17820		AT3G25250
																																							AT3G42800	AT1G04240		AT4G14690
																																							AT4G27260	AT1G69040		AT1G69930
																																							AT5G37540	AT2G01830		AT1G80340
																																							AT2G44840	AT4G02850		AT5G62730
																																							AT3G20830	AT1G75440		AT2G36590
																																							AT3G10930	AT3G57040		AT1G17180
																																							AT3G50340	AT2G34510		AT1G19640
																																							AT5G52900	AT1G28100		AT3G22830
																																							AT4G22780	AT3G57010		AT3G28007
																																							AT5G59820	AT2G17500		AT5G07990
																																							AT2G35930	AT3G19360		AT5G10100
																																							AT4G29780	AT1G55690		AT3G57520
																																							AT3G50930	AT1G17190		AT2G28210
																																							AT2G30040	AT1G11670		AT2G36380
																																							AT4G27280	AT3G10930		AT4G15480
																																							AT3G29370	AT4G29720		AT2G34360
																																							AT3G15540	AT3G13980		AT4G30097
																																							AT1G30370	AT4G28720		AT3G50640
																																							AT1G29430	AT2G45310		AT3G46400
																																							AT1G80840	AT5G11420		AT4G34410
																																							AT2G28400	AT1G78580		AT1G67270
																																							AT4G25420	AT1G02370		AT5G42800
																																							AT5G41400	AT5G59010		AT1G28480
																																							AT1G52830			AT5G38450
																																							AT4G37770			AT2G16586
																																							AT2G14960			AT5G66985
																																							AT1G29490			AT4G16680
																																							AT1G65920			AT4G22460
																																							AT1G02660			AT5G20640
																																							AT3G62100			AT3G08040
																																							AT5G51810			AT1G78450
																																							AT5G57560			AT1G07200
																																							AT2G39030			AT5G37300
																																							AT1G57560			AT2G17770
																																							AT3G51410			AT3G44860
																																							AT2G37030			AT1G31350
																																							AT5G20820			AT5G13750
																																							AT2G23180			AT1G03840
																																							AT5G39580			AT4G03816
																																							AT5G09970			AT3G24300
																																							AT4G13195			AT3G48200
																																							AT2G45420			AT1G12280
																																							AT5G06080			AT1G72520
																																							AT5G17340			AT1G28110
																																							AT5G26930			AT4G05100
																																							AT5G14130			AT4G28080
																																							AT1G30760			AT5G57510
																																							AT3G24450			AT1G53230
																																							AT5G53980			AT2G31560
																																							AT5G14650			AT5G62380
																																							AT5G65320			AT4G19530
																																							AT3G61160			AT4G27657
																																							AT4G17350			AT4G19030
																																							AT3G26760			AT5G11070
																																							AT2G46740			AT2G42690
																																							AT1G64405			AT1G67810
																																							AT1G44830			AT5G65340
																																							AT1G78100			AT4G36740
																																							AT1G02400			AT5G51850
																																							AT5G62280			AT5G40350
																																							AT3G59900			AT4G17090
																																							AT2G36220			AT2G02450
																																							AT4G37890			AT4G22880
																																							AT5G12050			AT4G33930
																																							AT5G65300			AT5G59230
																																							AT5G54510			AT3G48360
																																							AT1G28370			AT1G62630
																																							AT1G04240			AT1G32350
																																							AT5G02760			AT2G23910
																																							AT4G28640			AT1G65900
																																							AT2G22830			AT3G30775
																																							AT4G34770			AT2G20750
																																							AT1G30700			AT5G64620
																																							AT2G33310			AT3G09270
																																							AT1G80240			AT5G50800
																																							AT3G02170			AT2G25730
																																							AT4G16515			AT4G21970
																																							AT2G38470			AT1G01320
																																							AT4G09890			AT1G35910
																																							AT1G19220			AT1G65890
																																							AT2G41820			AT3G54780
																																							AT5G64780			AT2G47000
																																							AT5G43700			AT5G66520
																																							AT5G51670			AT4G15300
																																							AT5G40540			AT2G28085
																																							AT1G73590			AT1G30135
																																							AT3G25710			AT4G01360
																																							AT5G67060			AT1G28685
																																							AT5G15580			AT4G00900
																																							AT5G40590			AT1G64590
																																							AT4G17460			AT4G08115
																																							AT5G12940			AT2G30766
																																							AT4G34760			AT4G35560
																																							AT3G18560			AT5G07720
																																							AT1G58340			AT4G23000
																																							AT1G09350			AT1G52770
																																							AT5G50335			AT1G71000
																																							AT5G03670			AT5G41380
																																							AT1G21980			AT5G47250
																																							AT5G06860			AT3G49845
																																							AT1G59740			AT2G32130
																																							AT4G30280			AT3G46613
																																							AT4G24380			AT1G58561
																																							AT3G58120			AT2G28250
																																							AT5G52910			AT5G58840
																																							AT4G30290			AT4G05018
																																							AT5G59010			AT5G64540
																																							AT4G08950			AT1G60270
																																							AT5G25190			AT4G12510
																																							AT1G18400			AT1G10155
																																							AT1G34110
																																							AT5G10520
																																							AT2G21050
																																							AT1G70940
																																							AT5G06930
																																							AT5G63790
																																							AT2G41380
																																							AT3G61460
																																							AT2G43290
																																							AT2G45400
																																							AT4G37590
																																							AT5G50570
																																							AT5G19530
																																							AT4G28490
																																							AT1G30570
																																							AT4G14550
																																							AT1G32920
																																							AT4G12720
																																							AT1G75640
																																							AT1G04100
																																							AT4G35720
																																							AT2G40140
																																							AT4G37295
																																							AT4G24160
																																							AT3G60630
																																							AT4G24570
																																							AT1G60010
																																							AT4G38860
																																							AT5G01210
																																							AT5G48150
																																							AT3G44260
																																							AT2G25790
																																							AT3G28850
																																							AT1G11000
																																							AT5G64260
																																							AT5G13190
																																							AT3G59080
																																							AT5G45340
																																							AT3G25730
																																							AT5G64250
																																							AT5G47230
																																							AT5G54500
																																							AT3G50060
																																							AT4G01950
																																							AT5G19340
																																							AT1G10740
																																							AT3G10720
																																							AT2G39350
																																							AT2G41100
																																							AT1G04310
																																							AT5G10830
