## Supplementary Data 6 for "Strigolactones optimise plant water usage by modulating vessel formation"

### Sheet: Sheet1
Day	A	B	p-value
1	WT	d14	0.779195
1	WT	smxl6;7;8	2.91496e-05
1	WT	max2	0.0543714
2	WT	d14	0.589395
2	WT	smxl6;7;8	0.00203148
2	WT	max2	0.0516894
3	WT	d14	0.323106
3	WT	smxl6;7;8	0.0766662
3	WT	max2	7.5849e-07
4	WT	d14	0.0673982
4	WT	smxl6;7;8	0.399462
4	WT	max2	4.87689e-10
5	WT	d14	0.0121217
5	WT	smxl6;7;8	0.00315793
5	WT	max2	1.04924e-12
6	WT	d14	0.000523159
6	WT	smxl6;7;8	1.7897e-06
6	WT	max2	4.22858e-14
7	WT	d14	0.0802128
7	WT	smxl6;7;8	1.27393e-12
7	WT	max2	2.84901e-10
8	WT	d14	0.000160248
8	WT	smxl6;7;8	1.03299e-21
8	WT	max2	4.33134e-23
9	WT	d14	0.000336419
9	WT	smxl6;7;8	1.88289e-32
9	WT	max2	2.08315e-24
10	WT	d14	0.000160797
10	WT	smxl6;7;8	3.54213e-43
10	WT	max2	1.04133e-25
11	WT	d14	0.000329588
11	WT	smxl6;7;8	5.31466e-43
11	WT	max2	3.34507e-23
12	WT	d14	0.000134545
12	WT	smxl6;7;8	3.76145e-46
12	WT	max2	1.03528e-24
